# Dendritic cell PD-L2 restrains intratumoral CD8^+^ T cell immunity

**DOI:** 10.64898/2026.09.10.750646

**Authors:** Jinwoo Nah, Amanda Sun, Anushka Yadav, Adina Scheinfeld, Tamjeed Azad, Samuel Rose, Burkhard Becher, James W. Smithy, Michael A. Postow, Charlotte E. Ariyan, Yuri Pritykin, Chrysothemis C. Brown

**Affiliations:** Howard Hughes Medical Institute and Immuno-Oncology Program, Memorial Sloan Kettering Cancer Center, New York, NY, USA; Lewis-Sigler Institute for Integrative Genomics, Princeton University, Princeton, NJ, USA; Computational and Systems Biology Program, Memorial Sloan Kettering Cancer Center, New York, NY, USA; Institute of Experimental Immunology, University of Zurich, Zurich, Switzerland; Department of Medicine, Memorial Sloan Kettering Cancer Center, NY, USA; Weill Cornell Medical College, NY, USA; Department of Surgery, Memorial Sloan Kettering Cancer Center, NY, USA; Department of Computer Science, Princeton University, Princeton, NJ, USA; Immunology and Microbial Pathogenesis Program, Weill Cornell Medicine Graduate School of Medical Sciences, New York, NY, USA; Department of Pediatrics, Memorial Sloan Kettering Cancer Center, New York, NY, USA

## Abstract

Blockade of inhibitory PD-1 signaling on T cells is a cornerstone of cancer immunotherapy, with current strategies targeting PD-1 or its ligand PD-L1. However, PD-1 engages an alternative ligand, PD-L2, whose role in tumor immunity remains poorly defined. Here, we show that PD-L2 is upregulated on intratumoral CCR7⁺ conventional dendritic cells (cDCs) in both mouse and human melanoma. Using genetic mouse models enabling selective ablation of PD-L1 or PD-L2 in cDCs, we identify a division of labor between these ligands: PD-L1 controls the size of the progenitor CD8⁺ T cell pool in tumor-draining lymph nodes by modulating stem-like CD8⁺ T cells, whereas PD-L2 limits progenitor exhausted CD8^+^ T cell differentiation within the tumor microenvironment. Loss of PD-L2 in cDCs enhances cytotoxic CD8⁺ T cell responses and suppresses tumor growth, particularly in tumors enriched for CCR7⁺ cDC1s. Consistent with this, increased CCR7^+^ cDC abundance is associated with poor prognosis in human cancers. Spatial transcriptomic analyses reveal co-localization of CCR7⁺ cDC1s and Tpex within CCL19^hi^ niches, where cancer-associated fibroblasts serve as the predominant source of CCL19. Finally, intratumoral GM-CSF drives PD-L2 expression on CCR7⁺ cDCs, with Tpex and NK cells as major sources. Together, these findings establish cDC– associated PD-L1 and PD-L2 as spatially and functionally distinct checkpoints governing CD8⁺ T cell differentiation. Our results suggest that the abundance of CCR7⁺PD-L2⁺ cDC1s may guide the choice between anti–PD-1 and anti– PD-L1 therapies and support the development of PD-L2–directed blockade.

---

CD8^+^ T cells possessing cytotoxic “effector” function are essential for the elimination of infected and malignant cells^1,2^. Under conditions of persistent antigen encounter, such as in cancer or chronic infection, CD8^+^ T cells adopt a continuum of differentiation states, spanning from a reservoir of stem-like progenitor CD8^+^ T cells to transitory effector cells that ultimately progress toward terminally differentiated “exhausted” states with diminished cytotoxic capacity^3–8^.

The expression of ligand-dependent inhibitory receptors imposes critical checkpoints that restrain CD8^+^ T cell differentiation^9^. Among these, the PD-1 receptor and its ligand PD-L1 have emerged as key therapeutic targets in cancer immunotherapy^10,11^. PD-1 is expressed across the spectrum of activated CD8^+^ T cells, including stem-like progenitors as well as their more differentiated effector and exhausted counterparts^7,8^. Early models posited that PD-L1 expressed by tumor cells directly suppresses the activation and function of tumor-infiltrating PD-1^+^CD8^+^ T cells^12^. However, subsequent studies have revised this view, demonstrating that PD-1⁺ stem-like CD8⁺ T cells residing in tumor-draining lymph nodes (tdLNs) are the principal mediators of immune checkpoint blockade (ICB) responses^5,13,14^. In response to PD-L1 or PD-1 blockade, these quiescent cells undergo a proliferative burst, driving a new wave of tumor-infiltrating CD8^+^ T cells^5,15^. Within tdLNs, PD-L1^+^ type 1 conventional dendritic cells (cDC1s) regulate the maintenance and expansion of this progenitor pool, positioning cDC1s as critical intermediaries of checkpoint control^16–18^. At present, the mechanisms governing the transition of Tpex into functional effector populations within tumors are incompletely understood. Whether PD-1 signaling regulates the differentiation of progenitor exhausted CD8^+^ T (Tpex) cells following their entry into the tumor microenvironment remains unclear.

To date, investigation of PD-1 ligands has focused predominantly on PD-L1, and current immunotherapy primarily targets PD-1 or PD-L1^10,19^. However, PD-1 has an alternative ligand, PD-L2, which possesses substantially higher affinity^20–22^. In contrast to the well-defined immunoregulatory roles of PD-L1, the in vivo functions of PD-L2 remain comparatively underexplored^23,24^. Notably, PD-1 and PD-L1 blockade exhibit distinct efficacy and toxicity profiles, suggesting non-redundant roles for PD-L2^25,26^. Intriguingly, PD-L2 is also expressed by cDCs^20,27–29^, yet the role of cDC-derived PD-L2 in regulating CD8^+^ T cell-mediated immunity in lymph nodes and tumors is not fully known.
