## Supplementary Table 1 for "Dendritic cell PD-L2 restrains intratumoral CD8^+^ T cell immunity"

### Sheet: 10x Xenium mouse gene panel
Gene
CCR9
IL3RA
IRF7
LY6D
TCF4
ACTN1
FLT3
PAFAH1B3
PSMB8
SPINT2
TNNI2
ZBTB46
BATF3
CD200R1
CD209E
CD300C
CD8A
SIGLECH
CACNA1E
CADM1
CD24A
CLEC9A
DBN1
DNASE1L3
GCSAM
IRF8
ITGAE
NAAA
PPT1
RAB7B
TLR3
XCR1
CFP
CTNND2
EMB
FOSL2
ITGAM
MS4A6C
SIRPA
STAP1
ZEB2
FCGR1
IFI205
IFIT1
IFIT2
IFIT3
IFIT3B
ISG15
ISG20
RTP4
CD4
CD7
CLEC4A4
CYP4F16
DSCAM
DTX1
HAUS8
PPP1R14A
PRKCB
Ighd
SPNS3
TBC1D4
TBX21
VEGFA
CCL6
CCL9
CD209A
CD33
CLEC10A
CLEC12A
DAB2
LTB4R1
MGL2
SLAMF9
TNIP3
WFDC17
ALOX5AP
PLBD1
BCL2L14
CD81
FGFBP3
GCLC
IL12B
ITGB8
LAPTM4B
NCOA1
SRC
TTC39A
TXNDC17
ZDHHC14
CAPSL
CD1D1
FABP5
FXYD2
GPR183
IL2RA
NRP2
TCTEX1D2
ADCY6
ARHGAP28
BMP2K
CCL22
CD200
CD63
FSCN1
IL15RA
IL4I1
LAD1
MARCKS
MARCKSL1
NUDT17
SNN
SOCS2
SYNPO2
TNFRSF4
ACE
ADGRE4
C1QA
C3
C5AR1
CCR2
CD163
CEBPB
CSF1R
CX3CR1
LY6C1
LYZ2
MAFB
MARCO
MMP9
SIGLEC1
TREM3
ATP1B1
CADM2
CD80
CD86
CDH2
CSMD1
GRIA3
HAS2
KIF21A
NCAM1
NOSTRIN
NRG1
NRN1
NRXN1
PLEK
SYT1
TNFRSF11B
TRP63
CLDN7
COL17A1
HK2
NCCRP1
PIGR
TNFAIP2
WDFY4
AHCYL2
AIRE
ASPRV1
ENO3
GYG
H2-M2
LDB2
NLRC5
NSMCE3
RSAD2
TNNI1
APOL7C
CD274
CD36
CLU
ITGAV
LY75
MGLL
PPP1R1A
SERPINB9
ZMYND15
ADAM23
CXCL16
ETV3
PRDM16
RORC
SPI1
CXCR6
ETS1
ID2
IKZF2
IKZF3
RORA
ZBTB16
CD27
EOMES
IL2RB
NKG7
GATA3
ICOS
IL13
IL15
CD247
RAG1
CCR6
IL22
IL23R
LINGO2
ODC1
TNFSF11
NCR1
CD8B1
CD69
ITGA1
CCR5
GZMA
GZMB
IFNG
ITGAX
KLRB1
KLRG1
LY6C2
PRF1
S100A4
STMN1
CCL3
CCL4
HAVCR2
PDCD1
TIGIT
1700019D03RIK
ART3
BCL6
CD244A
CD74
CD9
CXCL10
CXCR5
GPM6B
IFI27L2A
IZUMO1R
LEF1
NFKB1
NRGN
PENK
POU6F1
SLAMF6
TCF7
TNFSF8
XCL1
CD44
ASAP1
HIF1A
ITGA4
TNFRSF25
EGR2
NR4A1
SCML4
SELL
BACH2
DAPL1
RALGPS2
BCL11A
CD3D
CD3E
CD3G
THY1
TRBC1
TRBC2
CD40LG
IL21
TOX2
STAT4
IL17RB
IL4
IL5
CTLA4
ENTPD1
FOXP3
IGF1R
IKZF1
NT5E
SATB1
OASL2
CEBPA
CEBPD
IRF4
SPIB
STAT1
STAT3
STAT6
FCER1G
TRDC
TRBV4
KLF2
UBE2C
CST7
KLRK1
RUNX3
SAMD3
UBE2C
MPO
S100A8
S100A9
CD207
CCL19
CXCL13
ICAM1
VCAM1
IGHA
CD19
CD79A
CD79B
IGHD
MS4A1
CD38
DERL3
FKBP11
IGHG1
IGHG2C
IGHG3
IGLC3
JCHAIN
MZB1
SDC1
SSR4
TNFRSF17
XBP1
CCR1
CCR3
CCR4
CCR8
CXCR1
CXCR2
CXCR4
CCL11
CCL17
CCL2
CCL20
CCL28
CCL7
CCL8
CXCL1
CXCL12
CXCL14
CXCL5
CXCL9
CSF2RB
IFNAR1
IFNGR1
IL10RA
IL18R1
IL1R1
IL21R
IL22RA2
IL6ST
AREG
IFNB1
IL10
IL18
IL1A
IL1B
IL2
IL23A
IL6
TGFB1
TGFB2
TGFBI
TNF
BMP4
DCN
FN1
LUM
PDGFRA
PDPN
TWIST2
VIM
CDX1
LGR5
PRSS32
ACTA2
CD34
COL6A2
DPT
MYH11
CLDN11
CLDN5
CYP1B1
FLT4
FOLR2
LYVE1
MMRN1
NTS
CDH5
EMCN
PECAM1
VWF
AEBP1
MLANA
PMEL
PTGDS
SPARC
CD40
FAS
PDCD1LG2
RGMB
SIGLECG
VSIR
TNFRSF11A
TAGLN
C4B
CCL21A
CD209B
CD55
CFB
CPE
CSF1
CTLA2A
LYZ1
SLPI
TIMD4
UBD
CAR2
EPCAM
KIT
MAF
S100A10
S100A6
PROX1
NBL1
BGN
COL6A1
COL6A3
CR2
LPL
MGP
MYL9
SERPINH1
RGS5
CTSS
IL1R2
SIGLECF
CSF3R
PGLYRP1
CHGA
MUC2
CMA1
FCER1A
GATA2
DLGAP1
GRIN2C
GRM7
HIST1H1B
MKI67
TOP2A
POU2F3
ALDH1A2
CD45.1
CD45.2
CEACAM1
CSF2
DSCAML1
FASL
IFNL2
IL17A
IL1F9
ITGB6
KLRA1
KLRA6
KLRA7
SOX8
STAT5A
TCRG-C1
THY1.2_ALT
THY1.2_WT
