## Supplementary Table 3 for "Dendritic cell PD-L2 restrains intratumoral CD8^+^ T cell immunity"

### Sheet: Human melanoma patient info
Supplementary Table 3: Clinical data for the human samples. Related to Figure 1
Melanoma
Patient_ID	Sex	Age	Mutation	Tumor location	Disease stage	Previous immunotherapy	Treatment at time of resection
JTD	Female	80	NRAS Q61R	Subcutaneous	Stage 3c	No previous treatment	None
