## Supplementary Table 4 for "Dendritic cell PD-L2 restrains intratumoral CD8^+^ T cell immunity"

### Sheet: Mouse antibodies
Supplementary Table 4.
Antigen	Fluorochrome	Clone	Company	Catalog #	Dilution
B220	Brilliant UltraViolet 737	RA3-6B2	BD Biosciences	612838	1/600
BST2	eFluor 450	eBio927	ThermoFisher	48-3172-82	1/200
CCR7	Alexa Fluor 488	4B12	BioLegend	120110	1/100
CCR7	PE-Cy7	4B12	BioLegend	120123	1/100
CD103	PE	M290	BD Pharmigen	557495	1/300
CD11b	Brilliant Violet 785	M1/70	BioLegend	101243	1/400
CD11b	Brilliant Violet 480	M1/70	BD Biosciences	566117	1/600
CD11b	Brilliant Violet 605	M1/70	BioLegend	101257	1/200
CD11c	APC-Cy7	N418	Biolegend	117324	1/200
CD11c	FITC	HL3	BD Biosciences	553801	1/200
CD127(IL7R)	APC	A7R34	BioLegend	135012	1/200
CD19	Brilliant Violet 421	6D5	BioLegend	115549	1/400
CD1d tetramer	Brilliant Violet 421		NIH tetramer core facility		1/400
CD207	PE	4C7	Biolegend	144204	1/100
CD4	Brilliant Violet 480	RM4-5	BD Biosciences	565634	1/400
CD44	Brilliant Violet 711	IM7	BD Biosciences	563971	1/400
CD44	Alexa Fluor 700	IM7	BioLegend	103026	1/100
CD45	Brilliant Violet 570	30-F11	BioLegend	103136	1/600
CD45.1	Brilliant UltraViolet 615	A20	BD Biosciences	751467	1/100
CD45.1	APC	A20	BioLegend	110714	1/400
CD45.2	Violet450	104	Tonbo (FisherSci)	50-105-5147	1/400
CD64	PE-Cy7	X-54-5/7.1	BioLegend	139314	1/200
CD62L	Brilliant Violet 605	MEL-14	BioLegend	104438	1/1600
CD88	PerCP-Cy5.5	20/70	BioLegend	135813	1/100
CD8a	Brilliant Violet 510	53-6.7	BioLegend	100752	1/500
CD8a	PE	53-6.7	Tonbo	50-0081-U100	1/200
CD8b	Brilliant UltraViolet 700	YTS156.7.7	Biolegend	126617	1/2000
CD90.2	APC-Cy7	53-2.1	ThermoFisher	47-0902-82	1/400
CD90.2	Brilliant UltraViolet 496	53-2.1	BD Biosciences	741046	1/400
EpCAM	Brilliant Violet 605	G8.8	BioLegend	118227	1/200
FoxP3	FITC	FJK-16s	ThermoFisher	11-5773-82	1/500
GzmB	Alexa Fluor 647	QA16A02	Biolegend	372220	1/200
IFNg	Brilliant Violet 711	XMG1.2	Biolegend	505835	1/200
IL-2	PE-Cy5	JES6-5H4	BioLegend	503824	1/500
Ly108	PE	330-AJ	Biolegend	134606	1/200
Ly108	Brilliant Violet 711	13G3	BD Biosciences	740823	1/200
Ly6C	APC-Cy7	HK1.4	ThermoFisher	47-5932-82	1/400
Ly6C	Brilliant Violet 711	HK1.4	BioLegend	128037	1/800
MHCII	PerCP-Cy5.5	M5/114.15.2	Tonbo	65-5321-U100	1/400
MHCII	Brilliant UltraViolet 563	M5/114.15.2	BD Biosciences	748846	1/1500
MHCII	Brilliant Violet 480	M5/114.15.2	BD Biosciences	566086	1/800
MHCII	AF700	M5/114.15.2	BioLegend	107622	1/3000
NK1.1	Brilliant UltraViolet 395	PK136	BD Biosciences	564144	1/200
NK1.1	eFluor450	PK136	ThermoFisher	48-5941-82	1/400
NK1.1	Brilliant Violet 421	PK136	Biolegend	108731	1/200
PD-1	Brilliant Violet 785	29F.1A12	BioLegend	135225	1/400
PD-1	APC	RMP1-30	BioLegend	109112	1/100
PD-L1	Brilliant UltraViolet 615	MIH5	BD Biosciences	752339	1/600
PD-L1	PE-Cy7	10F.9G2	BioLegend	124314	1/400
PD-L2	APC	TY25	BioLegend	107210	1/400
RORgt	PE-CF594	Q31-378	BD Biosciences	562684	1/400
SiglecF	Brilliant Violet 421	E50-2440	BD Biosciences	562681	1/400
OVA tetramer (SIINFEKL)	APC		NIH tetramer core facility		1/200
Tbet	PE-Cy7	4B10	ThermoFisher	25-5825-82	1/400
TCRb	APC	H57-597	BioLegend	109212	1/400
TCRb	Alexa Fluor 700	H57-597	Invitrogen	56-5961-82	1/300
TCRb	Brilliant UltraViolet 805	H57-597	BD Biosciences	748405	1/300
TCRgd	Brilliant Violet 421	GL3	BioLegend	118119	1/400
TCRgd	PerCP-eFluor710	GL3	ThermoFisher	46-5711-82	1/500
TIM-3	Brilliant Violet 421	RMT3-23	Biolegend	119723	1/200
TNFa	Alexa Fluor 700	RM4-5	BioLegend	506338	1/1000
Va2	APC-Cy7	B20.1	BioLegend	127818	1/200
XCR1	Brilliant Violet 650	ZET	BioLegend	148220	1/200

### Sheet: Human antibodies
Supplementary Table 4.
Antigen	Fluorochrome	Clone	Company	Catalog #	Dilution
CD56	FITC	HCD56	Biolegend	318304	1/100
HLA-DR	Brilliant Violet 605	L243	Biolegend	307640	1/200
CD11c	PE-Cy7	BU15	Biolegend	337216	1/100
CD3	FITC	HIT3a	BD Biosciences	561802	1/100
CD19	Pacific Blue	HIB19	Biolegend	302224	1/200
